# The origin, deployment, and evolution of a plant-parasitic nematode effectorome

**DOI:** 10.1101/2024.01.05.574317

**Authors:** Beth Molloy, Dio S. Shin, Jonathan Long, Clement Pellegrin, Beatrice Senatori, Paulo Vieira, Peter Thorpe, Anika Damm, Mariam Ahmad, Kerry Vermeulen, Lida Derevnina, Siyuan Wei, Alexis Sperling, Estefany Reyes Estévez, Samuel Bruty, Victor Hugo Moura de Souza, Olaf Prosper Kranse, Tom Maier, Thomas Baum, Sebastian Eves-van den Akker

**Author notes:** Correspondence: Sebastian Eves-van den Akker. Current address (Clement Pellegrin).

## Abstract

Plant-parasitic nematodes constrain global food security. During parasitism, they secrete effectors into the host plant from two types of pharyngeal gland cells. These effectors elicit profound changes in host biology to suppress immunity and establish a unique feeding organ from which the nematode draws nutrition. Despite the importance of effectors in nematode parasitism, there has been no comprehensive identification and characterisation of the effector repertoire of any plant-parasitic nematode.

To address this, we advance techniques for gland cell isolation and transcriptional analysis to define a stringent annotation of putative effectors for the cyst nematode *Heterodera schachtii* at three key life-stages. We define 659 effector gene loci: 293 “known” high-confidence homologs of plant-parasitic nematode effectors, and 366 “novel” effectors with high gland cell expression. In doing so we define a comprehensive “effectorome” of a plant-parasitic nematode.

Using this effector definition, we provide the first systems-level understanding of the origin, deployment and evolution of a plant-parasitic nematode effectorome. The robust identification of the comprehensive effector repertoire of a plant-parasitic nematode will underpin our understanding of nematode pathology, and hence, inform strategies for crop protection.
