## Supplementary material for "The origin, deployment, and evolution of a plant-parasitic nematode effectorome": Table S2

### Sheet: Sheet1
Supplementary Table 2
Primers used for in situ hybridisation of putative Heterodera schachtii effector gene transcripts
Gene ID	Primer ID	Primer sequence	Amplicon size	Tm	GC content
Hsc_gene_11439	Hsc_11439_ISH_F	CACAACTCCAAGCTCAGCAA	206	60	50
	Hsc_11439_ISH_R	GAAGGAATGCTCATCCCAAA		60	45
Hsc_gene_15468	Hsc_15468_ISH_F	TGAAATTTCCTTTGACGCAAC	172	60	38
	Hsc_15468_ISH_R	GGCACACATCCTTTGGAATC		60	50
Hsc_gene_16023	Hsc_16023_ISH_F	ATAATTCGTCACGCGGAAAG	189	60	45
	Hsc_16023_ISH_R	CGTCTCCAAACACCGTATGA		60	50
Hsc_gene_3596	Hsc_3596_ISH_F	GGCATGGCTTAAACAGCATT	188	60	45
	Hsc_3596_ISH_R	TCCTACTGTAACGGCTGCAC		58	55
Hsc_gene_20715	Hsc_20715_ISH_F	AATTCCGTCCGATGTGTTGT	186	60	45
	Hsc_20715_ISH_R	TTCACTGGAAGAATGCCAAA		59	40
Hsc_gene_22614	Hsc_22614_ISH_F	ACTGATCAACAGGGCCAAAC	203	59	50
	Hsc_22614_ISH_R	CAAGGGCTTTTCACGAATTG		60	45
Hsc_gene_11134	Hsc_11134_ISH_F	AATATTACAGCGGCGGAGTG	167	60	50
	Hsc_11134_ISH_R	GGCACCGTAGAAGGTGAAAA		60	50
Hsc_gene_1231	Hsc_1231_ISH_F	GCCACAAATGCTCACAGATG	176	60	50
	Hsc_1231_ISH_R	CCGTCAAATTCGATTTCGTT		59	40
Hsc_gene_2750	Hsc_2750_ISH_F	GACGGCTATGGCATTTCCTA	178	60	50
	Hsc_2750_ISH_R	AACCACTGCATTTCACACCA		60	45
Hsc_gene_15496	Hsc_15496_ISH_F	CTGCCAATAAAAAGCCCTCA	187	60	45
	Hsc_15496_ISH_R	TCCGTGACTGATGATGAAGC		59	50
Hsc_gene_2729	Hsc_2729_ISH_F	CCGCTAAATTTGTCCTCGAA	164	60	45
	Hsc_2729_ISH_R	AGTTTTGCTGGTCACCGTTT		59	45
Hsc_gene_6558	Hsc_6558_ISH_F	GCGCAAGAGTAAACGGAAAG	193	60	50
	Hsc_6558_ISH_R	CGTGCCTTCAGCTTTTGATT		60	45
Hsc_gene_2733	Hsc_2733_ISH_F	GCGCTTCCAACTCAAAAATC	150	61	45
	Hsc_2733_ISH_R	TGCCTTTTCTTTGGCGTATC		61	45
Hsc_gene_11047	Hsc_11047_ISH_F	GGGAGGAAATCCTCGAAAAG	149	60	50
	Hsc_11047_ISH_R	ATGGTCGTGGATGTCGTTTT		60	45
Hsc_gene_9270	Hsc_9270_ISH_F	ATTTGCCGTATGCCCAGTTA	198	60	45
	Hsc_9270_ISH_R	GCGAGAAACCTTGTGACCAT		60	50
Hsc_gene_17863	Hsc_17863_ISH_F	GACAAGAAGTCGGCCAAAAA	195	60	45
	Hsc_17863_ISH_R	CACATCTGGCACTGATTTGC		60	50
Hsc_gene_3918	Hsc_3918_ISH_F	GCAAGCGGAATCAAAAATTG	211	60	40
	Hsc_3918_ISH_R	TTCCGAAGATGCTGATGATG		59	45
Hsc_gene_7765	Hsc_7765_ISH_F	GCCAAGGAAAATCTGAAGCA	191	60	45
	Hsc_7765_ISH_R	GCCAATTTGTCCACTCCAAA		60	45
Hsc_gene_17183	Hsc_17183_ISH_F	GGCACTTTTCGTCGTCAAAT	151	60	45
	Hsc_17183_ISH_R	CCCGAAAAAGTTGAAGAAAGG		60	42
Hsc_gene_4657	Hsc_4657_ISH_F	ATTTGGGTGTGAAGGCTCAG	241	60	50
	Hsc_4657_ISH_R	TTCCTGTATTCCGCCAACTC		60	50
Hsc_gene_4635	Hsc_4635_ISH_F	AAAATTGGACGGCATTTACG	204	59	40
	Hsc_4635_ISH_R	ATTCCCGTAGTGGAACATGG		59	50
Hsc_gene_14883	Hsc_14883_ISH_F	CTTCGTCTGTTCACGGTTTG	188	59	50
	Hsc_14883_ISH_R	TTGTCGCTACCAAACGAATG		59	45
Hsc_gene_1209	Hsc_1209_ISH_F	AGAGCAATTCGGAAGAGTCG	210	59	50
	Hsc_1209_ISH_R	AAAAGGGCAAAAAGGCAAAG		60	40
Hsc_gene_1192	Hsc_1192_ISH_F	GAGGAGAGCAATTCGGAAGA	182	59	50
	Hsc_1192_ISH_R	GAACCATTGGACGAAGATGG		60	50
Hsc_gene_15780	Hsc_15780_ISH_F	TCCTTTCTGTGGAGCATTCC	184	60	50
	Hsc_15780_ISH_R	TTCCCTTCTCCACTTCCTTG		59	50
Hsc_gene_18114	Hsc_18114_ISH_F	CGCCTGCTAATGGAGAAGAA	241	60	50
	Hsc_18114_ISH_R	CGACTTTGCGCCTTGTACTT		60	50
Hsc_gene_18118	Hsc_18118_ISH_F	CGAACCCAAACCATTTTCTC	170	59	45
	Hsc_18118_ISH_R	GATGGTGACTCTTCGGTGGT		59	55
Hsc_gene_18135	Hsc_18135_ISH_F	CGAACCCAAACCATTTTCTC	194	59	45
	Hsc_18135_ISH_R	GCACCTTCGGTATCACCAGT		60	55
Hsc_gene_7864	Hsc_7864_ISH_F	CGAAATGCGTCGTAGAGTCA	209	60	50
	Hsc_7864_ISH_R	CGTCCTCATGAACCACTTGA		59	50
Hsc_gene_4410	Hsc_4410_ISH_F	GACAACGCTTGATTTGGTGA	189	59	45
	Hsc_4410_ISH_R	GTGCCGTCATGAGCTGAATA		59	50
Hsc_gene_21727	Hsc_21727_ISH_F	TCAATGTCAAGCTGGTGGAG	163	63	50
	Hsc_21727_ISH_R	AAGCCACCATATTGCCAGAC		61	50
